# scPrediXcan integrates advances in deep learning and single-cell data into a powerful cell-type–specific transcriptome-wide association study framework

**DOI:** 10.1101/2024.11.11.623049

**Authors:** Yichao Zhou, Temidayo Adeluwa, Lisha Zhu, Sofia Salazar-Magaña, Sarah Sumner, Hyunki Kim, Saideep Gona, Festus Nyasimi, Rohit Kulkarni, Joseph Powell, Ravi Madduri, Boxiang Liu, Mengjie Chen, Hae Kyung Im

## Abstract

Transcriptome-wide association studies (TWAS) help identify disease causing genes, but often fail to pinpoint disease mechanisms at the cellular level because of the limited sample sizes and sparsity of cell-type–specific expression data. Here we propose scPrediXcan which integrates state-of-the-art deep learning approaches that predict epigenetic features from DNA sequences with the canonical TWAS framework. Our prediction approach, ctPred, predicts cell-type–specific expression with high accuracy and captures complex gene regulatory grammar that linear models overlook. Applied to type 2 diabetes and systemic lupus erythematosus, scPrediXcan outperformed the canonical TWAS framework by identifying more candidate causal genes, explaining more genome-wide association studies (GWAS) loci, and providing insights into the cellular specificity of TWAS hits. Overall, our results demonstrate that scPrediXcan represents a significant advance, promising to deepen our understanding of the cellular mechanisms underlying complex diseases.
