## Supplementary material for "scPrediXcan integrates advances in deep learning and single-cell data into a powerful cell-type–specific transcriptome-wide association study framework": SupplementaryTables1-General.xlsx

### Sheet: tab1_celltypesFromDatasets
Table 1: Cell types from datasets
Dataset	Cell types
T2D	Acinar
T2D	Activated stellate
T2D	Alpha
T2D	Beta
T2D	Delta
T2D	Ductal
T2D	Endothelial
T2D	Gamma
T2D	Immune cell
T2D	Quiescent stellate
T2D	Epsilon
OneK1K	CD4-positive_alpha-beta_cytotoxic_T_cell
OneK1K	CD4-positive_alpha-beta_T_cell
OneK1K	CD8-positive_alpha-beta_T_cell
OneK1K	Conventional_dendritic_cell
OneK1K	CD14-low_CD16-positive_monocyte
OneK1K	CD14-positive_monocyte
OneK1K	CD16-negative_CD56-bright_natural_killer_cell
OneK1K	Central_memory_CD4-positive_alpha-beta_T_cell
OneK1K	Central_memory_CD8-positive_alpha-beta_T_cell
OneK1K	Double_negative_thymocyte
OneK1K	Effector_memory_CD4-positive_alpha-beta_T_cell
OneK1K	Effector_memory_CD8-positive_alpha-beta_T_cell
OneK1K	Erythrocyte
OneK1K	Gamma-delta_T_cell
OneK1K	Hematopoietic_precursor_cell
OneK1K	Innate_lymphoid_cell
OneK1K	Memory_B_cell
OneK1K	Mucosal_invariant_T_cell
OneK1K	Naive_B_cell
OneK1K	Naive_thymus-derived_CD4-positive_alpha-beta_T_cell
OneK1K	Naive_thymus-derived_CD8-positive_alpha-beta_T_cell
OneK1K	Natural_killer_cell
OneK1K	Dendritic_cell
OneK1K	Peripheral_blood_mononuclear_cell
OneK1K	Plasmablast
OneK1K	Plasmacytoid_dendritic_cell
OneK1K	Platelet
OneK1K	Regulatory_T_cell
OneK1K	Transitional_stage_B_cell
Tabula	Pericyte cell
Tabula	B cell
Tabula	Macrophage
Tabula	Fibroblast
Tabula	Endothelial cell
Tabula	Mesenchymal stem cell

### Sheet: tab2_genesPredicted
Table 2: Genes predicted canonical TWAS
Dataset	Cell types	Number of genes for training	Number of genes converged
T2D	Acinar	19298	319
T2D	Activated stellate	19298	326
T2D	Alpha	19298	355
T2D	Beta	19298	372
T2D	Delta	19298	435
T2D	Ductal	19298	354
T2D	Endothelial	19298	411
T2D	Gamma	19298	328
T2D	Immune cell	19298	370
T2D	Quiescent stellate	19298	375
OneK1K	CD4-positive_alpha-beta_cytotoxic_T_cell	19026	564
OneK1K	CD4-positive_alpha-beta_T_cell	19026	1143
OneK1K	CD8-positive_alpha-beta_T_cell	19026	952
OneK1K	Conventional_dendritic_cell	19026	573
OneK1K	CD14-low_CD16-positive_monocyte	19026	683
OneK1K	CD14-positive_monocyte	19026	659
OneK1K	CD16-negative_CD56-bright_natural_killer_cell	19026	506
OneK1K	Central_memory_CD4-positive_alpha-beta_T_cell	19026	1787
OneK1K	Central_memory_CD8-positive_alpha-beta_T_cell	19026	533
OneK1K	Double_negative_thymocyte	19026	789
OneK1K	Effector_memory_CD4-positive_alpha-beta_T_cell	19026	696
OneK1K	Effector_memory_CD8-positive_alpha-beta_T_cell	19026	1027
OneK1K	Erythrocyte	19026	996
OneK1K	Gamma-delta_T_cell	19026	753
OneK1K	Hematopoietic_precursor_cell	19026	711
OneK1K	Innate_lymphoid_cell	19026	963
OneK1K	Memory_B_cell	19026	703
OneK1K	Mucosal_invariant_T_cell	19026	521
OneK1K	Naive_B_cell	19026	824
OneK1K	Naive_thymus-derived_CD4-positive_alpha-beta_T_cell	19026	1319
OneK1K	Naive_thymus-derived_CD8-positive_alpha-beta_T_cell	19026	661
OneK1K	Natural_killer_cell	19026	1230
OneK1K	Dendritic_cell	19026	1053
OneK1K	Peripheral_blood_mononuclear_cell	19026	891
OneK1K	Plasmablast	19026	650
OneK1K	Plasmacytoid_dendritic_cell	19026	729
OneK1K	Platelet	19026	970
OneK1K	Regulatory_T_cell	19026	636
OneK1K	Transitional_stage_B_cell	19026	670

### Sheet: tab3_ctPredAcrossGenes
Table 3: ctPred prediction performance across genes
dataset	cell type	Pearson correlation
OneK1K	CD4-positive_alpha-beta_T_cell	0.892
OneK1K	Central_memory_CD4-positive_alpha-beta_T_cell	0.887
OneK1K	CD14-positive_monocyte	0.887
OneK1K	Effector_memory_CD4-positive_alpha-beta_T_cell	0.885
OneK1K	CD14-low_CD16-positive_monocyte	0.883
OneK1K	Plasmablast	0.882
OneK1K	Regulatory_T_cell	0.882
OneK1K	Naive_B_cell	0.881
OneK1K	Naive_thymus-derived_CD8-positive_alpha-beta_T...	0.881
OneK1K	Central_memory_CD8-positive_alpha-beta_T_cell	0.88
OneK1K	Naive_thymus-derived_CD4-positive_alpha-beta_T...	0.88
OneK1K	Conventional_dendritic_cell	0.879
OneK1K	Double_negative_thymocyte	0.878
OneK1K	CD4-positive_alpha-beta_cytotoxic_T_cell	0.877
OneK1K	CD8-positive_alpha-beta_T_cell	0.877
OneK1K	Transitional_stage_B_cell	0.877
OneK1K	Mucosal_invariant_T_cell	0.876
OneK1K	Memory_B_cell	0.875
OneK1K	Effector_memory_CD8-positive_alpha-beta_T_cell	0.873
OneK1K	Hematopoietic_precursor_cell	0.871
OneK1K	Natural_killer_cell	0.871
OneK1K	Gamma-delta_T_cell	0.87
OneK1K	CD16-negative_CD56-bright_natural_killer_cell	0.859
OneK1K	Plasmacytoid_dendritic_cell	0.855
OneK1K	Innate_lymphoid_cell	0.847
OneK1K	Dendritic_cell	0.846
OneK1K	Platelet	0.842
OneK1K	Peripheral_blood_mononuclear_cell	0.838
OneK1K	Erythrocyte	0.836
T2D	Activated_stellate	0.815
T2D	Endothelial	0.812
T2D	Acinar	0.81
T2D	Ductal	0.81
T2D	Beta	0.803
T2D	Quiescent_stellate	0.805
T2D	Alpha	0.803
T2D	Delta	0.802
T2D	Immune	0.792
T2D	Gamma	0.787
T2D	Epsilon	0.753
Tabula	B_cell	0.885
Tabula	Macrophage	0.86
Tabula	Endothelial_cell	0.839
Tabula	Fibroblast	0.832
Tabula	Pericyte_cell	0.824
Tabula	Mesenchymal_stem_cell	0.823

### Sheet: tab44_ctPredPerformancevsCell
Table 4: ctPred performance vs cell numbers and total counts
dataset	cell_type	cell_number	pearson_r	m1
T2D	Activated_stellate	3652	0.815	177
T2D	Endothelial	1124	0.812	336
T2D	Acinar	5271	0.81	588
T2D	Ductal	6765	0.81	433
T2D	Beta	76698	0.803	523
T2D	Quiescent_stellate	778	0.805	300
T2D	Alpha	46596	0.803	735
T2D	Delta	9346	0.802	671
T2D	Immune	904	0.792	351
T2D	Gamma	3117	0.787	466
T2D	Epsilon	212	0.753	NA
OneK1K	CD4-positive_alpha-beta_T_cell	272	0.892	329
OneK1K	central_memory_CD4-positive_alpha-beta_T_cell	286092	0.887	1236
OneK1K	CD14-positive_monocyte	35687	0.887	313
OneK1K	effector_memory_CD4-positive_alpha-beta_T_cell	31062	0.885	232
OneK1K	CD14-low_CD16-positive_monocyte	15302	0.883	275
OneK1K	plasmablast	1143	0.882	339
OneK1K	regulatory_T_cell	26497	0.882	190
OneK1K	naive_B_cell	65591	0.881	339
OneK1K	naive_thymus-derived_CD8-positive_alpha-beta_T_cell	51931	0.881	222
OneK1K	central_memory_CD8-positive_alpha-beta_T_cell	16170	0.88	179
OneK1K	naive_thymus-derived_CD4-positive_alpha-beta_T_cell	257263	0.88	805
OneK1K	conventional_dendritic_cell	2806	0.879	181
OneK1K	double_negative_thymocyte	1729	0.878	275
OneK1K	CD4-positive_alpha-beta_cytotoxic_T_cell	17923	0.877	134
OneK1K	CD8-positive_alpha-beta_T_cell	221	0.877	253
OneK1K	transitional_stage_B_cell	29513	0.877	118
OneK1K	mucosal_invariant_T_cell	8819	0.876	188
OneK1K	memory_B_cell	29757	0.875	374
OneK1K	effector_memory_CD8-positive_alpha-beta_T_cell	160850	0.873	652
OneK1K	hematopoietic_precursor_cell	1253	0.871	223
OneK1K	natural_killer_cell	164731	0.871	783
OneK1K	gamma-delta_T_cell	18896	0.87	178
OneK1K	CD16-negative_CD56-bright_natural_killer_cell	6971	0.859	83
OneK1K	plasmacytoid_dendritic_cell	1837	0.855	7
OneK1K	innate_lymphoid_cell	443	0.847	220
OneK1K	dendritic_cell	138	0.846	0
OneK1K	platelet	1782	0.842	301
OneK1K	peripheral_blood_mononuclear_cell	125	0.838	0
OneK1K	erythrocyte	217	0.836	0
Tabula	B_cell	19807	0.885	NA
Tabula	Macrophage	35204	0.86	NA
Tabula	Endothelial	13184	0.839	NA
Tabula	Pericyte	4539	0.832	NA
Tabula	Mesenchymal_stem_cell	15459	0.824	NA
Tabula	Fibroblast	32323	0.823	NA

### Sheet: tab45_T2DSilverStandardGenes
gene_name
ABCC8
ANGPTL4
ANKH
APOE
CDKN1B
GCK
GCKR
GIPR
GLIS3
GLP1R
HNF1A
HNF1B
HNF4A
IGF2
INS
IRS2
KCNJ11
LPL
MC4R
MNX1
MTNR1B
NEUROG3
NKX2-2
PAM
PATJ
PAX4
PDX1
PLCB3
PNPLA3
POC5
PPARG
QSER1
RREB1
SLC16A11
SLC30A8
SLC5A1
TBC1D4
TM6SF2
WFS1
WSCD2
ZNF771
ABCB9
BCAR1
C2CD4B
CAMK1D
CCND2
DGKB
INSR
IRS1
IRX3
IRX5
KLF14
KLHL42
LMNA
SLC2A2
STARD10
TCF7L2
ZMIZ1
ADCY5
AGPAT2
AGTR2
AP3S2
BCL11A
CISD2
MINDY1
FOXA2
GPSM1
IGF2BP2
JAZF1
KCNK17
MACF1
MADD
NKX6-3
PDE8B
PLIN1
SGSM2
SPRY2
UBE2E2
VPS13C
ANK1
ASCC2
CALCOCO2
FADS1
HMG20A
IL17REL
MRPS30
PRC1
CAVIN1
SCD5
SNAPC4
ST6GAL1
TP53INP1
ABO
CARD9
CDK2AP1
CTNNAL1
DNLZ
ITGB6
